# Analysis of a Mad2 homolog in *Trypanosoma brucei* provides possible hints on the origin of the spindle checkpoint

**DOI:** 10.1101/2020.12.29.424754

**Authors:** Bungo Akiyoshi

## Abstract

The spindle checkpoint is a surveillance mechanism that ensures accurate nuclear DNA segregation in eukaryotes. It does so by delaying the onset of anaphase until all kinetochores have established proper attachments to spindle microtubules. The evolutionary origin of the spindle checkpoint remains unclear. The flagellated kinetoplastid parasite *Trypanosoma brucei* has a nucleus that contains the nuclear genome and a kinetoplast that contains the mitochondrial genome. The kinetoplast is physically linked to the basal body of the flagellum and its segregation is driven by the movement of basal bodies. While there is no strong evidence that *T. brucei* possesses a functional spindle checkpoint, it has been suggested that initiation of cytokinesis may be linked to the completion of kinetoplast segregation or basal body separation in this organism. Interestingly, the only identifiable spindle checkpoint component TbMad2 localizes at the basal body area. Here, I report identification of proteins that co-purified with TbMad2. One protein, which I propose to call TbMBP65, localizes at the basal body area and has a putative Mad2-interacting motif. Interestingly, 26S proteasome subunits also co-purified with TbMad2, raising a possibility that TbMad2 might regulate proteasome activity to regulate or monitor the segregation of basal bodies. I speculate that such a function might represent a prototype of the spindle checkpoint. I also show that TbAUK3, one of the three Aurora kinase homologs in *T. brucei*, localizes at the basal body area from late G1 until the time of kinetoplast separation. Immunoprecipitation of TbAUK3 identified an uncharacterized protein (termed TbABP79) that has a similar localization pattern as TbAUK3. These findings provide a starting point to reveal the function of TbMad2 and TbAUK3 as well as the origin of the spindle checkpoint.
