## Supplementary material for "Analysis of a Mad2 homolog in *Trypanosoma brucei* provides possible hints on the origin of the spindle checkpoint": Table S1

### Sheet: Table S1
Name	TbMAD2 IP, number of significant peptides	TbAUK3 IP, number of significant peptides	Common contaminant (found in IP/MS of YFP-RPA2 and/or other un-related proteins)	Annotation
Tb927.3.1750	11			TbMAD2
Tb927.6.1220	22			TbMBP65
Tb927.3.5520	5			RPN1, 26S proteasome regulatory non-ATPase subunit
Tb927.11.3740	5			RPT2, proteasome regulatory ATPase subunit 2
Tb927.6.1090	4			RPT3, proteasome regulatory ATPase subunit 3
Tb927.7.2550	3			RPT5, proteasome regulatory ATPase subunit 5
Tb927.10.2980	2			RPN11, proteasome regulatory non-ATPase subunit 11
Tb927.7.2500	2			RPT1, proteasome regulatory ATPase subunit 1
Tb927.11.340		10		TbABP79
Tb927.9.1670		3		TbAUK3
Tb927.1.2330	45	15	*	beta tubulin
Tb927.1.2340	37	13	*	alpha tubulin
Tb927.1.2410	37	12	*	beta tubulin, pseudogene
Tb927.10.2100	29	12	*	elongation factor 1-alpha
Tb927.11.11330	27	5	*	heat shock protein 70
Tb927.10.2090	20	10	*	elongation factor 1-alpha
Tb927.6.3740	16	3	*	heat shock 70 kDa protein, mitochondrial precursor, putative
Tb927.6.4280	13	9	*	glyceraldehyde 3-phosphate dehydrogenase, glycosomal
Tb927.10.15360	12		*	hypothetical protein, conserved
Tb927.9.12730	12		*	chaperone protein DNAj, putative
Tb927.11.3240	11		*	T-complex protein 1, zeta subunit, putative
Tb927.10.4310	10	14	*	prohibitin 2, putative
Tb927.2.5160	10		*	chaperone protein DNAj, putative
Tb927.11.7460	9		*	luminal binding protein 1 (BiP), putative
Tb927.11.11290	9		*	heat shock protein 70, putative
Tb927.4.4490	9			multidrug resistance protein E
Tb927.3.1840	8	2	*	3-oxo-5-alpha-steroid 4-dehydrogenase, putative
Tb927.11.9760	8		*	hypothetical protein, conserved
Tb927.11.13130	7	5	*	membrane-bound acid phosphatase 1 precursor
Tb927.9.10770	6	2	*	polyadenylate-binding protein 2
Tb927.10.12840	6		*	mitochondrial carrier protein
Tb927.10.5620	5	3	*	fructose-bisphosphate aldolase, glycosomal
Tb927.3.3920	5			serine/threonine-protein kinase, putative
Tb927.11.13750	5			Ras-related protein Rab4
Tb927.10.1100	5		*	60S ribosomal protein L9, putative
Tb927.7.2070	5		*	heat shock protein DNAJ, putative
Tb927.5.3810	5		*	orotidine-5-phosphate decarboxylase/orotate phosphoribosyltransferase, putative
Tb927.11.510	5		*	RNA-binding protein, UBP2
Tb927.4.1020	5			serine-palmitoyl-CoA transferase, putative
Tb927.9.8100	4	2	*	nascent polypeptide associated complex subunit, putative
Tb927.7.710	4	2	*	heat shock 70 kDa protein, putative
Tb927.1.2260	4		*	small myristoylated protein 1-2
Tb927.10.11230	4		*	Ras-induced vulval development antagonist, putative
Tb927.3.1120	4		*	GTP-binding nuclear protein rtb2, putative
Tb927.11.10370	4			glycosyl hydrolase-like protein
Tb927.1.2230	4		*	small myristoylated protein 1-1
Tb927.9.8850	4		*	actin A
Tb927.9.5900	4		*	glutamate dehydrogenase
Tb927.10.2290	4		*	chaperone protein DNAj, putative
Tb927.3.3330	4			heat shock protein 20, putative
Tb927.8.900	4		*	splicing factor TSR1
Tb927.6.2260	4		*	hypothetical protein, conserved
Tb927.8.4810	3	8	*	prohibitin 1
Tb927.3.3270	3	3	*	ATP-dependent 6-phosphofructokinase, glycosomal
Tb927.10.7060	3			nucleoporin interacting component (NUP93), putative
Tb927.1.120	3		*	retrotransposon hot spot protein 4 (RHS4), putative
Tb927.10.4560	3			elongation factor 2
Tb927.11.14220	3			hypothetical protein, conserved
Tb927.2.1210	3		*	retrotransposon hot spot protein 4 (RHS4), putative
Tb927.6.2300	3		*	adenosine kinase, putative
Tb927.8.7530	3		*	3,2-trans-enoyl-CoA isomerase, mitochondrial precursor, putative
Tb927.9.12570	3		*	glycerol kinase, glycosomal
Tb927.10.12960	3			Ras-related protein Rab5A
Tb927.10.10890	3			heat shock protein, putative
Tb927.2.450	3			retrotransposon hot spot protein 4 (RHS4), putative
Tb927.10.10360	2	6	*	microtubule-associated protein, putative
Tb927.10.6020	2		*	hypothetical protein, conserved
Tb927.11.8880	2			tRNA threonylcarbamoyl adenosine modification protein, Sua5/YciO/YrdC/YwlC family, putative
Tb927.10.9200	2			Nuclease-related domain containing protein, putative
Tb927.4.1540	2			NAD dependent epimerase/dehydratase family, putative
Tb927.9.12500	2			Present in the outer mitochondrial membrane proteome 7
Tb927.6.1500	2		*	alkyl-dihydroxyacetone phosphate synthase
Tb927.10.7990	2			replication factor C subunit 3, putative
Tb927.10.2770	2			eukaryotic translation initiation factor 5, putative
Tb927.11.6280	2		*	pyruvate phosphate dikinase
Tb927.11.550	2		*	hypothetical protein SCD6.10
Tb927.10.6400	2		*	chaperonin HSP60, mitochondrial precursor
Tb927.11.9700	2		*	transcription factor btf3, putative
Tb927.7.7460	2		*	hypothetical protein, conserved
Tb927.6.4440	2		*	RNA-binding protein 42 (RNA-binding motif protein 42)
Tb927.10.13720	2		*	RNA-binding protein 29, putative
Tb927.11.16740	2		*	chaperone protein DNAj, putative
Tb927.8.5650	2		*	hypothetical protein, conserved
Tb927.7.5340	2		*	hypothetical protein, conserved
Tb927.10.15410	2		*	glycosomal malate dehydrogenase
Tb927.11.6320	2		*	MRB1-associated protein
Tb927.6.3890	2		*	replication factor C, subunit 2, putative
Tb927.2.2970	2			mitochondrial carrier protein
Tb927.10.2910	2		*	splicing factor PTSR1 interacting protein
Tb927.2.1330	2		*	retrotransposon hot spot protein (RHS, pseudogene), putative
Tb927.7.2450	2		*	hypothetical protein, conserved
Tb927.11.3360	2		*	ATPase family associated with various cellular activities (AAA), putative
Tb927.10.2890	2			enolase
Tb927.3.4390	2			dihydrolipoamide dehydrogenase, putative
Tb927.2.4130	2			enoyl-CoA hydratase/Enoyl-CoA isomerase/3-hydroxyacyl-CoA dehydrogenase, putative
Tb927.11.1850	2			hypothetical protein, conserved
Tb927.10.9440	2			NADH dehydrogenase
Tb927.10.10930	2			heat shock protein, putative
Tb927.10.880	2			thymidine kinase, putative
Tb927.2.1080	2			retrotransposon hot spot protein 5 (RHS5), putative
Tb927.2.5980	2			chaperone protein ClpB1, putative
Tb927.7.7420	2			ATP synthase F1, alpha subunit
Tb927.11.6430	2			hypothetical protein, conserved
Tb927.10.12290	2			UDP-Gal or UDP-GlcNAc-dependent glycosyltransferase, putative
Tb927.3.3680	2			hypothetical protein, conserved
Tb927.9.15460	2			calcium motive p-type ATPase, putative
Tb927.5.900	2			oligosaccharyl transferase subunit, putative
Tb927.8.4970		5	*	Paraflagellar rod protein 2-1
Tb927.7.4970		5		glutamine synthetase, putative
Tb927.3.4290		4	*	Paraflagellar rod protein 1-1
Tb927.7.2820		3	*	histone H2A
Tb927.10.10451		2	*	Histone H2B
Tb927.10.7850		2		protein-L-isoaspartate, putative
Tb927.9.13820		2	*	kinetoplastid membrane protein 11-3
Tb927.4.1300		2	*	amidinotransferase, putative
Tb927.9.2490		2		nucleolar protein

### Sheet: TbMad2
Name	MASCOT protein score	protein coverage (%)	prot_matches	prot_matches_sig	prot_sequences	prot_sequences_sig	prot_len	prot_pi	Annotation
Tb927.1.2330	1501	69	57	45	25	21	442	4.72	beta tubulin
Tb927.1.2340	1151	49.4	49	37	18	17	451	4.93	alpha tubulin
Tb927.1.2410	1320	87	44	37	17	14	300	4.83	beta tubulin, pseudogene
Tb927.10.2100	707	56.3	37	29	15	12	449	9.01	elongation factor 1-alpha
Tb927.11.11330	878	37	41	27	22	16	690	6.01	heat shock protein 70
Tb927.6.1220	559	44.2	31	22	20	16	565	9.5	hypothetical protein, conserved (TbMBP65)
Tb927.10.2090	500	58	27	20	11	9	348	8.82	elongation factor 1-alpha
Tb927.6.3740	449	37.7	27	16	16	12	657	5.77	heat shock 70 kDa protein, mitochondrial precursor, putative
Tb927.6.4280	510	40.7	19	13	10	8	359	9.34	glyceraldehyde 3-phosphate dehydrogenase, glycosomal
Tb927.10.15360	254	13	20	12	15	10	1769	5.65	hypothetical protein, conserved
Tb927.9.12730	414	42.4	17	12	12	9	451	9.07	chaperone protein DNAj, putative
Tb927.3.1750	551	41.8	14	11	8	7	201	4.79	TbMAD2, Mad2-like HORMA domain containing protein
Tb927.11.3240	339	31.8	17	11	11	9	544	8.09	T-complex protein 1, zeta subunit, putative
Tb927.10.4310	300	40.3	12	10	9	8	295	8.68	prohibitin 2, putative
Tb927.2.5160	265	35.2	12	10	9	8	400	6.87	chaperone protein DNAj, putative
Tb927.11.11290	317	12.9	13	9	8	4	676	5.11	heat shock protein 70, putative
Tb927.11.7460	251	35.5	15	9	13	9	653	5.34	luminal binding protein 1 (BiP), putative
Tb927.4.4490	301	8.7	10	9	9	8	1759	6.55	multidrug resistance protein E
Tb927.11.9760	301	26.5	10	8	7	5	430	5	hypothetical protein, conserved
Tb927.3.1840	241	23.5	9	8	7	6	298	9.46	3-oxo-5-alpha-steroid 4-dehydrogenase, putative
Tb927.11.13130	221	15.1	7	7	6	6	524	7.18	membrane-bound acid phosphatase 1 precursor
Tb927.9.10770	178	18	11	6	7	5	555	9.34	polyadenylate-binding protein 2
Tb927.10.12840	248	24	9	6	6	4	304	9.88	mitochondrial carrier protein
Tb927.3.5520	75	14.3	7	5	7	5	911	5.27	RPN1, 26S proteasome regulatory non-ATPase subunit
Tb927.11.3740	194	19.2	6	5	5	4	437	5.27	RPT2, proteasome regulatory ATPase subunit 2
Tb927.3.3920	245	21.8	6	5	4	4	380	9.09	serine/threonine-protein kinase, putative
Tb927.11.13750	138	43.4	7	5	6	4	198	5.62	Ras-related protein Rab4
Tb927.10.1100	160	24.9	7	5	4	3	189	9.92	60S ribosomal protein L9, putative
Tb927.10.5620	98	26.3	7	5	5	4	372	8.98	fructose-bisphosphate aldolase, glycosomal
Tb927.5.3810	161	21.6	7	5	6	5	458	9.24	orotidine-5-phosphate decarboxylase/orotate phosphoribosyltransferase, putative
Tb927.7.2070	159	21.6	9	5	5	4	328	5.79	heat shock protein DNAJ, putative
Tb927.11.510	164	29.7	5	5	3	3	175	9.59	RNA-binding protein, UBP2
Tb927.4.1020	102	15.9	7	5	5	3	490	6.61	serine-palmitoyl-CoA transferase, putative
Tb927.6.1090	76	23.8	7	4	6	4	403	6.78	RPT3, proteasome regulatory ATPase subunit 3
Tb927.1.2260	150	51.9	5	4	4	3	129	9.05	small myristoylated protein 1-2
Tb927.10.11230	85	24.1	6	4	5	3	323	6.04	Ras-induced vulval development antagonist, putative
Tb927.3.1120	123	21.2	6	4	3	3	217	6.95	GTP-binding nuclear protein rtb2, putative
Tb927.11.10370	149	6.6	5	4	4	3	1055	7.68	glycosyl hydrolase-like protein
Tb927.1.2230	158	44.7	4	4	3	3	123	5.67	small myristoylated protein 1-1
Tb927.9.5900	144	8.1	5	4	4	3	992	7.13	glutamate dehydrogenase
Tb927.9.8100	85	61.7	6	4	6	4	188	4.57	nascent polypeptide associated complex subunit, putative
Tb927.9.8850	154	33	8	4	6	4	376	5.4	actin A
Tb927.10.2290	124	12.7	5	4	4	3	416	6.55	chaperone protein DNAj, putative
Tb927.3.3330	93	23.4	5	4	3	3	141	5.88	heat shock protein 20, putative
Tb927.7.710	131	18.3	9	4	8	3	639	4.96	heat shock 70 kDa protein, putative
Tb927.8.900	84	22.3	7	4	6	3	328	11.66	splicing factor TSR1
Tb927.6.2260	146	28.7	5	4	3	2	188	9.34	hypothetical protein, conserved
Tb927.7.2550	138	16.2	6	3	5	3	445	5.63	RPT5, proteasome regulatory ATPase subunit 5
Tb927.10.7060	99	8.7	4	3	4	3	883	6.27	nucleoporin interacting component (NUP93), putative
Tb927.1.120	132	9.8	5	3	5	3	856	8.87	retrotransposon hot spot protein 4 (RHS4), putative
Tb927.10.4560	80	9.2	4	3	4	3	846	5.83	elongation factor 2
Tb927.8.4810	77	14.4	5	3	3	2	277	8.91	prohibitin 1
Tb927.3.3270	104	10.3	4	3	3	2	487	9.44	ATP-dependent 6-phosphofructokinase, glycosomal
Tb927.11.14220	76	9.5	3	3	2	2	516	5.54	hypothetical protein, conserved
Tb927.9.12570	151	19.1	5	3	5	3	512	8.59	glycerol kinase, glycosomal
Tb927.10.10890	75	11.5	6	3	4	2	704	5.08	heat shock protein, putative
Tb927.10.12960	204	34.8	5	3	4	2	230	7.66	Ras-related protein Rab5A
Tb927.2.1210	72	7.4	5	3	5	3	841	6.04	retrotransposon hot spot protein 4 (RHS4), putative
Tb927.2.450	58	8.4	5	3	5	3	857	5.83	retrotransposon hot spot protein 4 (RHS4), putative
Tb927.6.2300	43	17.1	6	3	4	3	345	5.57	adenosine kinase, putative
Tb927.8.7530	124	14	3	3	3	3	358	6.28	3,2-trans-enoyl-CoA isomerase, mitochondrial precursor, putative
Tb927.10.2980	53	11.8	3	2	3	2	305	6.08	RPN11, proteasome regulatory non-ATPase subunit 11
Tb927.7.2500	60	13.7	4	2	4	2	437	7.6	RPT1, proteasome regulatory ATPase subunit 1
Tb927.10.6020	54	27.5	3	2	3	2	178	4.71	hypothetical protein, conserved
Tb927.11.8880	112	14	3	2	3	2	379	5.62	tRNA threonylcarbamoyl adenosine modification protein, Sua5/YciO/YrdC/YwlC family, putative
Tb927.10.10360	48	1.5	6	2	3	1	3198	5.55	microtubule-associated protein, putative
Tb927.10.9200	37	9	3	2	2	2	413	9.72	Nuclease-related domain containing protein, putative
Tb927.4.1540	87	11.8	5	2	3	1	508	8.47	NAD dependent epimerase/dehydratase family, putative
Tb927.9.12500	47	5.5	2	2	2	2	524	6.17	Present in the outer mitochondrial membrane proteome 7
Tb927.6.1500	29	13.4	5	2	5	2	613	8.82	alkyl-dihydroxyacetone phosphate synthase
Tb927.10.7990	89	25.2	6	2	5	2	349	9.27	replication factor C subunit 3, putative
Tb927.10.2770	49	8.4	2	2	2	2	382	7.55	eukaryotic translation initiation factor 5, putative
Tb927.11.9700	137	34.7	2	2	2	2	101	9.6	transcription factor btf3, putative
Tb927.11.16740	55	6.2	2	2	2	2	384	8.05	chaperone protein DNAj, putative
Tb927.11.6280	70	13.9	7	2	6	2	913	8.93	pyruvate phosphate dikinase
Tb927.11.6320	90	20.1	5	2	5	2	472	9.09	MRB1-associated protein
Tb927.11.550	60	16.8	2	2	2	2	280	9.46	hypothetical protein SCD6.10
Tb927.10.13720	42	13.5	5	2	3	1	377	4.93	RNA-binding protein 29, putative
Tb927.10.15410	62	17.6	3	2	3	2	323	9.51	glycosomal malate dehydrogenase
Tb927.10.6400	94	18.3	7	2	7	2	562	5.31	chaperonin HSP60, mitochondrial precursor
Tb927.2.2970	45	11.2	3	2	2	1	312	9.74	mitochondrial carrier protein
Tb927.6.3890	34	5.8	2	2	2	2	347	7.55	replication factor C, subunit 2, putative
Tb927.6.4440	69	10.2	2	2	2	2	352	5.5	RNA-binding protein 42 (RNA-binding motif protein 42)
Tb927.7.5340	90	11.8	6	2	6	2	498	5.43	hypothetical protein, conserved
Tb927.7.7460	68	10.9	2	2	1	1	192	5.07	hypothetical protein, conserved
Tb927.8.5650	98	4	8	2	4	2	914	8.18	hypothetical protein, conserved
Tb927.10.2910	48	19.3	4	2	4	2	378	10.33	splicing factor PTSR1 interacting protein
Tb927.9.15460	79	8.7	5	2	5	2	1041	5.64	calcium motive p-type ATPase, putative
Tb927.11.3360	53	8.5	5	2	5	2	909	9.12	ATPase family associated with various cellular activities (AAA), putative
Tb927.11.6430	39	4.9	3	2	3	2	1259	6.81	hypothetical protein, conserved
Tb927.11.1850	105	10.3	3	2	3	2	495	6.38	hypothetical protein, conserved
Tb927.10.10930	42	9.1	5	2	3	1	704	5.08	heat shock protein, putative
Tb927.10.12290	49	9.7	4	2	3	2	371	9.69	UDP-Gal or UDP-GlcNAc-dependent glycosyltransferase, putative
Tb927.10.2890	75	20.3	5	2	4	1	429	5.93	enolase
Tb927.10.880	92	7.9	2	2	2	2	455	6.37	thymidine kinase, putative
Tb927.10.9440	70	13.2	4	2	4	2	491	9.27	NADH dehydrogenase
Tb927.2.1080	76	6.4	4	2	2	1	674	6.83	retrotransposon hot spot protein 5 (RHS5), putative
Tb927.2.1330	79	5.5	2	2	2	2	568	9.11	retrotransposon hot spot protein (RHS, pseudogene), putative
Tb927.2.4130	38	4.4	2	2	2	2	803	8.73	enoyl-CoA hydratase/Enoyl-CoA isomerase/3-hydroxyacyl-CoA dehydrogenase, putative
Tb927.2.5980	58	17.2	10	2	9	2	870	5.98	chaperone protein ClpB1, putative
Tb927.3.3680	77	13.1	2	2	1	1	137	10.59	hypothetical protein, conserved
Tb927.3.4390	80	7.5	3	2	3	2	505	7.92	dihydrolipoamide dehydrogenase, putative
Tb927.5.900	67	8.2	3	2	3	2	821	8.92	oligosaccharyl transferase subunit, putative
Tb927.7.2450	123	13.8	4	2	4	2	485	8.8	hypothetical protein, conserved
Tb927.7.7420	45	8.2	5	2	3	1	584	9.7	ATP synthase F1, alpha subunit

### Sheet: TbAUK3
Name	MASCOT protein score	protein coverage (%)	prot_matches	prot_matches_sig	prot_sequences	prot_sequences_sig	prot_len	prot_pi	Annotation
Tb927.1.2330	751	42.5	17	15	12	11	442	4.72	beta tubulin
Tb927.10.4310	474	44.4	15	14	10	10	295	8.68	prohibitin 2, putative
Tb927.1.2340	565	33.3	15	13	9	8	451	4.93	alpha tubulin
Tb927.1.2410	679	49.7	14	12	9	8	300	4.83	beta tubulin, pseudogene
Tb927.10.2100	422	29	16	12	7	5	449	9.01	elongation factor 1-alpha
Tb927.11.340	309	24.3	15	10	11	8	713	5.57	hypothetical protein, conserved (TbABP79)
Tb927.10.2090	340	33	13	10	6	4	348	8.82	elongation factor 1-alpha
Tb927.6.4280	468	30.9	10	9	7	7	359	9.34	glyceraldehyde 3-phosphate dehydrogenase, glycosomal
Tb927.8.4810	273	45.8	12	8	9	5	277	8.91	prohibitin 1
Tb927.10.10360	187	1.2	7	6	4	4	3198	5.55	microtubule-associated protein, putative
Tb927.8.4970	254	19	7	5	6	5	600	5.74	Paraflagellar rod protein 2-1
Tb927.11.11330	152	20.1	9	5	9	5	690	6.01	heat shock protein 70
Tb927.11.13130	172	9.5	5	5	4	4	524	7.18	membrane-bound acid phosphatase 1 precursor
Tb927.7.4970	179	21.4	6	5	5	4	421	5.43	glutamine synthetase, putative
Tb927.3.4290	123	15.1	7	4	6	4	589	5.78	Paraflagellar rod protein 1-1
Tb927.9.1670	72	13.2	8	3	6	3	650	8.11	AUK3 aurora kinase
Tb927.7.2820	87	29.1	5	3	5	3	134	11.31	histone H2A, putative
Tb927.10.5620	83	23.9	6	3	6	3	372	8.98	fructose-bisphosphate aldolase, glycosomal
Tb927.6.3740	133	16.1	6	3	6	3	657	5.77	heat shock 70 kDa protein, mitochondrial precursor, putative
Tb927.3.3270	194	12.9	6	3	5	2	487	9.44	ATP-dependent 6-phosphofructokinase, glycosomal
Tb927.10.10451	90	26.8	4	2	4	2	112	11.84	Histone H2B
Tb927.10.7850	71	6.2	2	2	1	1	241	6.5	protein-L-isoaspartate, putative
Tb927.9.13820	59	12	2	2	1	1	92	6.1	kinetoplastid membrane protein 11-3
Tb927.3.1840	87	11.7	2	2	2	2	298	9.46	3-oxo-5-alpha-steroid 4-dehydrogenase, putative
Tb927.4.1300	131	12	2	2	2	2	374	5.92	amidinotransferase, putative
Tb927.9.2490	82	5.7	2	2	2	2	576	4.96	nucleolar protein
Tb927.9.8100	108	26.6	2	2	2	2	188	4.57	nascent polypeptide associated complex subunit, putative
Tb927.9.10770	108	12.3	4	2	3	1	555	9.34	polyadenylate-binding protein 2
Tb927.7.710	68	4.7	3	2	3	2	639	4.96	heat shock 70 kDa protein, putative
